# No evidence of human genome integration of SARS-CoV-2 found by long-read DNA sequencing

**DOI:** 10.1101/2021.05.28.446065

**Authors:** Nathan Smits, Jay Rasmussen, Gabriela O. Bodea, Alberto A. Amarilla, Patricia Gerdes, Francisco J. Sanchez-Luque, Prabha Ajjikuttira, Naphak Modhiran, Benjamin Liang, Jamila Faivre, Ira W. Deveson, Alexander A. Khromykh, Daniel Watterson, Adam D. Ewing, Geoffrey J. Faulkner

## Abstract

A recent study proposed severe acute respiratory syndrome coronavirus 2 (SARS-CoV-2) hijacks the LINE-1 (L1) retrotransposition machinery to integrate into the DNA of infected cells. If confirmed, this finding could have significant clinical implications. Here, we applied deep (>50×) long-read Oxford Nanopore Technologies (ONT) sequencing to HEK293T cells infected with SARS-CoV-2, and did not find the virus integrated into the genome. By examining ONT data from separate HEK293T cultivars, we completely resolved 78 L1 insertions arising *in vitro* in the absence of L1 overexpression systems. ONT sequencing applied to hepatitis B virus (HBV) positive liver cancer tissues located a single HBV insertion. These experiments demonstrate reliable resolution of retrotransposon and exogenous virus insertions via ONT sequencing. That we found no evidence of SARS-CoV-2 integration suggests such events are, at most, extremely rare *in vivo*, and therefore are unlikely to drive oncogenesis or explain post-recovery detection of the virus.
