## Supplementary material for "No evidence of human genome integration of SARS-CoV-2 found by long-read DNA sequencing": Table S1

### Sheet: ONT sequencing statistics
Table S1. ONT sequencing statistics and relevant virus reference genomes
Sample name	Sample type	Flowcell ID	Yield (Gbp)	N50 (Kbp)	Source
HEK293T_nCoV	HEK293T, nCoV infected	PAG25280	80.39	38.98	This study
		PAG25249	81.98	38.69
HEK293T_mock	HEK293T, mock infected	PAG25465	82.67	47.48	This study
li5413	Normal liver	PAD23758	50.24	8.44	Ewing et al. 2020
hcc32nt	HBV infected liver non-tumour	PAG57654	77.1	7.68	This study
hcc32t	HBV infected liver tumour	PAG57099	83.44	14.58	This study
hcc33nt	HCV infected liver non-tumour	PAD23722	51.92	5.79	Ewing et al. 2020
hcc33t	HCV infected liver tumour	PAD29258	38.62	10.57	Ewing et al. 2020
HEK293T_Zhang	HEK293T, L1 overexpression, nCoV infected	-	63.32	11	Zhang et al. 2021

### Sheet: Virus reference genomes
Virus	Genbank ID	Genotype represented
HBV	X02763.1	A
HBV	X51970.1	A
HBV	AF090842.1	A
HBV	D00329.1	B
HBV	AB073846.1	B
HBV	AB602818.1	B
HBV	X04615.1	C
HBV	AY123041.1	C
HBV	AB014381.1	C
HBV	X65259.1	D
HBV	M32138.1	D
HBV	X85254.1	D
HBV	X75657.1	E
HBV	AB032431.1	E
HBV	X69798.1	F
HBV	AB036910.1	F
HBV	AF223965.1	F
HBV	AF160501.1	G
HBV	AB064310.1	G
HBV	AF405706.1	G
HBV	AY090454.1	H
HBV	AY090457.1	H
HBV	AY090460.1	H
HCV	AJ851228.1	1
HCV	JF735110.1	2
HCV	JF735124.1	3
HCV	FJ025854.1	4
HCV	AF064490.1	5
HCV	DQ278891.1	6
HCV	EF108306.2	7
SARS-CoV-2	GISAID: EPI_ISL_407896	hCoV-19/Australia/QLD02/2020
